# On-site eDNA detection of species using ultra-rapid mobile PCR

**DOI:** 10.1101/2020.09.28.314625

**Authors:** Hideyuki Doi, Takeshi Watanabe, Naofumi Nishizawa, Tatsuya Saito, Hisao Nagata, Yuichi Kameda, Nobutaka Maki, Kousuke Ikeda, Takashi Fukuzawa

**Author notes:** Corresponding author: Hideyuki Doi. Author Contributions HD, TW, NN, and TF designed and developed this study and protocol. TW, NN, TS, HN, YK, NM, and KI contributed to measurement. HD analyzed the data and wrote the initial draft of the manuscript, and all authors critically reviewed the manuscript.

## Abstract

Molecular methods, including environmental DNA (eDNA) methods, provide essential information for biological and conservation sciences. Molecular measurements are often performed in the laboratory, which limits their scope, especially for rapid on-site analysis. eDNA methods for species detection provide essential information for the management and conservation of species and communities in various environments. We developed an innovative novel method for on-site eDNA measurements using an ultra-rapid mobile PCR platform. We tested the ability of our method to detect the distribution of silver carp, Hypophthalmichthys molitrix, an invasive fish in Japanese rivers and lakes. Our method reduced the measurement time to 30 min and provided high detectability of aquatic organisms compared to the national observation surveys using multiple fishing nets and laboratory extraction/detection using a benchtop qPCR platform. Our on-site eDNA method can be immediately applied to various taxa and environments.
