## Supplemental data for "On-site eDNA detection of species using ultra-rapid mobile PCR"

site	Ct_Suvey2_mobilePCR	Ct_Suvey1_mobilePCR	DNAconcentration_Suvery2_benchtop_qPCR_labratory-extracted-DNA	Ct_Suvery2_benchtop_qPCR_labratory-extracted-DNA	DNAconcentration_Suvery2_benchtop_qPCR_field-extracted-DNA	Ct_Suvery2_benchtop_qPCR_field-extracted-DNA	national survey observation
1	32	1	768.033378	30.295	210.223018	31.6325	1
2	35	1	359.1532577	31.4525	165.7467279	31.97	1
3	0	0	0	0	0	0	0
4	0	0	0	0	0	0	0
5	37	1	182.2330662	32.4825	221.8558171	31.555	1
6	28	1	19233.49635	25.4275	734500.4789	20.0175	1
7	43	1	4.873597612	38.22333333	160.1209508	32.0075	1
8	44	1	2.539158933	39.145	38.04043101	34.0525	1
9	45	1	2.603471452	38.945	38.97386722	34.0575	1
10		1					1
11		1					1
12		1					1
13		0					0
14		0					0
15		0					1
